# Hurricane Harvey Impacts on Water Quality and Microbial Communities in Houston, TX Waterbodies

**DOI:** 10.1101/2022.01.20.476661

**Authors:** Michael G. LaMontagne, Yan Zhang, George J. Guillen, Terry J. Gentry, Michael S. Allen

## Abstract

Hurricanes, and other extreme weather events, can temporarily alter the structure of coastal systems and generate floodwaters that are contaminated with fecal-associated microbes; however, every coastal system and extreme weather event is unique, so identification of trends and commonalities in these episodic events is challenging. To improve our understanding of the resilience of coastal systems to the disturbance of extreme weather events and the risk exposure to floodwaters poses to the public, we monitored water quality, fecal indicator bacteria (FIB) at three stations within Clear Lake, an estuary between Houston and Galveston, and three stations in bayous that feed into the estuary. Water samples were collected immediately before Hurricane Harvey (pre-HH, August 25^th^, 2017), immediately after (HH, August 30^th^) and then throughout the fall of 2017 (post-HH). FIB levels were monitored by culturing *E. coli* and *Enterococci*. Microbial community structure was profiled by high throughput sequencing of PCR-amplified 16S rRNA gene fragments. Water quality and FIB data was also compared to historical data for these water body segments. Before Harvey, salinity within Clear Lake ranged from 9 to 11 practical salinity units (PSU). Immediately after the storm, salinity dropped to < 1 PSU and then gradually increased to pre-storm and historical levels over two months. Dissolved inorganic nutrient levels were also relatively low immediately after Harvey and returned, within a couple of months, to pre-HH and historical levels. FIB levels were elevated immediately after the storm; however, after one week, *E. coli* levels had decreased to acceptable levels for freshwater. *Enterococci* levels collected several weeks after the storm were within the range of historical levels for these water bodies. Microbial community structure shifted from a system dominated by *Cyanobacteria* sp. before HH to a system dominated by *Proteobacteria* and *Bacteroidetes* immediately after. Further, several sequences observed only in floodwater showed similarity to sequences previously reported for samples collected following Hurricane Irene. These changes in beta diversity corresponded to salinity and nitrate/nitrite concentrations. Differential abundance analysis of metabolic pathways, predicted from 16S sequences, suggested that pathways associated with virulence and antibiotic resistance were elevated in floodwater. Overall, these results suggest that recovery of the Clear Lake system following Hurricane Harvey took at least a month and floodwater generated from these extreme events may have high levels of fecal contamination, antibiotic resistant bacteria and bacteria rarely observed in other systems.
