## Supplemental File S14 for "Hurricane Harvey Impacts on Water Quality and Microbial Communities in Houston, TX Waterbodies"

	description
1CMET2-PWY	N10-formyl-tetrahydrofolate biosynthesis
3-HYDROXYPHENYLACETATE-DEGRADATION-PWY	4-hydroxyphenylacetate degradation
AEROBACTINSYN-PWY	aerobactin biosynthesis
ALL-CHORISMATE-PWY	superpathway of chorismate metabolism
ANAEROFRUCAT-PWY	homolactic fermentation
ANAGLYCOLYSIS-PWY	glycolysis III (from glucose)
ARG???SYN	superpathway of arginine and polyamine biosynthesis
ARGDEG-PWY	superpathway of L-arginine, putrescine, and 4-aminobutanoate degradation
ARGORNPROST-PWY	arginine, ornithine and proline interconversion
ARGSYN-PWY	L-arginine biosynthesis I (via L-ornithine)
ARGSYNBSUB-PWY	L-arginine biosynthesis II (acetyl cycle)
ARO-PWY	chorismate biosynthesis I
ASPASN-PWY	superpathway of L-aspartate and L-asparagine biosynthesis
AST-PWY	L-arginine degradation II (AST pathway)
BIOTIN-BIOSYNTHESIS-PWY	biotin biosynthesis I
BRANCHED-CHAIN-AA-SYN-PWY	superpathway of branched amino acid biosynthesis
CALVIN-PWY	Calvin-Benson-Bassham cycle
CATECHOL-ORTHO-CLEAVAGE-PWY	catechol degradation to &beta;-ketoadipate
CENTBENZCOA-PWY	benzoyl-CoA degradation II (anaerobic)
CENTFERM-PWY	pyruvate fermentation to butanoate
CHLOROPHYLL-SYN	chlorophyllide a biosynthesis I (aerobic, light-dependent)
COA-PWY	coenzyme A biosynthesis I
COBALSYN-PWY	adenosylcobalamin salvage from cobinamide I
CODH-PWY	reductive acetyl coenzyme A pathway
COLANSYN-PWY	colanic acid building blocks biosynthesis
COMPLETE-ARO-PWY	superpathway of aromatic amino acid biosynthesis
CRNFORCAT-PWY	creatinine degradation I
DAPLYSINESYN-PWY	L-lysine biosynthesis I
DENITRIFICATION-PWY	nitrate reduction I (denitrification)
DENOVOPURINE2-PWY	superpathway of purine nucleotides de novo biosynthesis II
DHGLUCONATE-PYR-CAT-PWY	glucose degradation (oxidative)
DTDPRHAMSYN-PWY	dTDP-L-rhamnose biosynthesis I
ECASYN-PWY	enterobacterial common antigen biosynthesis
ENTBACSYN-PWY	enterobactin biosynthesis
FAO-PWY	fatty acid &beta;-oxidation I
FASYN-ELONG-PWY	fatty acid elongation -- saturated
FASYN-INITIAL-PWY	superpathway of fatty acid biosynthesis initiation (E. coli)
FERMENTATION-PWY	mixed acid fermentation
FOLSYN-PWY	superpathway of tetrahydrofolate biosynthesis and salvage
FUC-RHAMCAT-PWY	superpathway of fucose and rhamnose degradation
FUCCAT-PWY	fucose degradation
GALACT-GLUCUROCAT-PWY	superpathway of hexuronide and hexuronate degradation
GALACTARDEG-PWY	D-galactarate degradation I
GALACTUROCAT-PWY	D-galacturonate degradation I
GALLATE-DEGRADATION-I-PWY	gallate degradation II
GALLATE-DEGRADATION-II-PWY	gallate degradation I
GLCMANNANAUT-PWY	superpathway of N-acetylglucosamine, N-acetylmannosamine and N-acetylneuraminate degradation
GLUCARDEG-PWY	D-glucarate degradation I
GLUCARGALACTSUPER-PWY	superpathway of D-glucarate and D-galactarate degradation
GLUCONEO-PWY	gluconeogenesis I
GLUCOSE1PMETAB-PWY	glucose and glucose-1-phosphate degradation
GLUCUROCAT-PWY	superpathway of &beta;-D-glucuronide and D-glucuronate degradation
GLUTORN-PWY	L-ornithine biosynthesis
GLYCOCAT-PWY	glycogen degradation I (bacterial)
GLYCOGENSYNTH-PWY	glycogen biosynthesis I (from ADP-D-Glucose)
GLYCOL-GLYOXDEG-PWY	superpathway of glycol metabolism and degradation
GLYCOLYSIS	glycolysis I (from glucose 6-phosphate)
GLYCOLYSIS-E-D	superpathway of glycolysis and Entner-Doudoroff
GLYCOLYSIS-TCA-GLYOX-BYPASS	superpathway of glycolysis, pyruvate dehydrogenase, TCA, and glyoxylate bypass
GLYOXYLATE-BYPASS	glyoxylate cycle
GOLPDLCAT-PWY	superpathway of glycerol degradation to 1,3-propanediol
HCAMHPDEG-PWY	3-phenylpropanoate and 3-(3-hydroxyphenyl)propanoate degradation to 2-oxopent-4-enoate
HEME-BIOSYNTHESIS-II	heme biosynthesis I (aerobic)
HEMESYN2-PWY	heme biosynthesis II (anaerobic)
HEXITOLDEGSUPER-PWY	superpathway of hexitol degradation (bacteria)
HISDEG-PWY	L-histidine degradation I
HISTSYN-PWY	L-histidine biosynthesis
HOMOSER-METSYN-PWY	L-methionine biosynthesis I
HSERMETANA-PWY	L-methionine biosynthesis III
ILEUSYN-PWY	L-isoleucine biosynthesis I (from threonine)
KDO-NAGLIPASYN-PWY	superpathway of (Kdo)2-lipid A biosynthesis
KETOGLUCONMET-PWY	ketogluconate metabolism
LACTOSECAT-PWY	lactose and galactose degradation I
LEU-DEG2-PWY	L-leucine degradation I
LIPASYN-PWY	phospholipases
LPSSYN-PWY	superpathway of lipopolysaccharide biosynthesis
MET-SAM-PWY	superpathway of S-adenosyl-L-methionine biosynthesis
METH-ACETATE-PWY	methanogenesis from acetate
METHANOGENESIS-PWY	methanogenesis from H2 and CO2
METHGLYUT-PWY	superpathway of methylglyoxal degradation
METHYLGALLATE-DEGRADATION-PWY	methylgallate degradation
NAD-BIOSYNTHESIS-II	NAD salvage pathway II
NADSYN-PWY	NAD biosynthesis II (from tryptophan)
NAGLIPASYN-PWY	lipid IVA biosynthesis
NONMEVIPP-PWY	methylerythritol phosphate pathway I
NONOXIPENT-PWY	pentose phosphate pathway (non-oxidative branch)
OANTIGEN-PWY	O-antigen building blocks biosynthesis (E. coli)
ORNARGDEG-PWY	superpathway of L-arginine and L-ornithine degradation
ORNDEG-PWY	superpathway of ornithine degradation
P101-PWY	ectoine biosynthesis
P105-PWY	TCA cycle IV (2-oxoglutarate decarboxylase)
P108-PWY	pyruvate fermentation to propanoate I
P122-PWY	heterolactic fermentation
P124-PWY	Bifidobacterium shunt
P125-PWY	superpathway of (R,R)-butanediol biosynthesis
P161-PWY	acetylene degradation
P162-PWY	L-glutamate degradation V (via hydroxyglutarate)
P163-PWY	L-lysine fermentation to acetate and butanoate
P164-PWY	purine nucleobases degradation I (anaerobic)
P184-PWY	protocatechuate degradation I (meta-cleavage pathway)
P221-PWY	octane oxidation
P23-PWY	reductive TCA cycle I
P241-PWY	coenzyme B biosynthesis
P261-PWY	coenzyme M biosynthesis I
P281-PWY	3-phenylpropanoate degradation
P341-PWY	glycolysis V (Pyrococcus)
P381-PWY	adenosylcobalamin biosynthesis II (late cobalt incorporation)
P4-PWY	superpathway of L-lysine, L-threonine and L-methionine biosynthesis I
P42-PWY	incomplete reductive TCA cycle
P441-PWY	superpathway of N-acetylneuraminate degradation
P461-PWY	hexitol fermentation to lactate, formate, ethanol and acetate
P562-PWY	myo-inositol degradation I
P621-PWY	nylon-6 oligomer degradation
PANTO-PWY	phosphopantothenate biosynthesis I
PANTOSYN-PWY	pantothenate and coenzyme A biosynthesis I
PENTOSE-P-PWY	pentose phosphate pathway
PEPTIDOGLYCANSYN-PWY	peptidoglycan biosynthesis I (meso-diaminopimelate containing)
PHOSLIPSYN-PWY	superpathway of phospholipid biosynthesis I (bacteria)
POLYAMINSYN3-PWY	superpathway of polyamine biosynthesis II
POLYAMSYN-PWY	superpathway of polyamine biosynthesis I
POLYISOPRENSYN-PWY	polyisoprenoid biosynthesis (E. coli)
PPGPPMET-PWY	ppGpp biosynthesis
PROTOCATECHUATE-ORTHO-CLEAVAGE-PWY	protocatechuate degradation II (ortho-cleavage pathway)
PRPP-PWY	superpathway of histidine, purine, and pyrimidine biosynthesis
PWY-1269	CMP-3-deoxy-D-manno-octulosonate biosynthesis I
PWY-1361	benzoyl-CoA degradation I (aerobic)
PWY-1422	vitamin E biosynthesis (tocopherols)
PWY-1501	mandelate degradation I
PWY-1541	superpathway of taurine degradation
PWY-1622	formaldehyde assimilation I (serine pathway)
PWY-181	photorespiration
PWY-1861	formaldehyde assimilation II (RuMP Cycle)
PWY-1882	superpathway of C1 compounds oxidation to CO2
PWY-2941	L-lysine biosynthesis II
PWY-2942	L-lysine biosynthesis III
PWY-3001	superpathway of L-isoleucine biosynthesis I
PWY-3081	L-lysine biosynthesis V
PWY-3661	glycine betaine degradation I
PWY-3781	aerobic respiration I (cytochrome c)
PWY-3801	sucrose degradation II (sucrose synthase)
PWY-3941	&beta;-alanine biosynthesis II
PWY-4361	S-methyl-5-thio-&alpha;-D-ribose 1-phosphate degradation
PWY-4722	creatinine degradation II
PWY-4984	urea cycle
PWY-5005	biotin biosynthesis II
PWY-5022	4-aminobutanoate degradation V
PWY-5028	L-histidine degradation II
PWY-5088	L-glutamate degradation VIII (to propanoate)
PWY-5097	L-lysine biosynthesis VI
PWY-5100	pyruvate fermentation to acetate and lactate II
PWY-5101	L-isoleucine biosynthesis II
PWY-5103	L-isoleucine biosynthesis III
PWY-5104	L-isoleucine biosynthesis IV
PWY-5121	superpathway of geranylgeranyl diphosphate biosynthesis II (via MEP)
PWY-5154	L-arginine biosynthesis III (via N-acetyl-L-citrulline)
PWY-5177	glutaryl-CoA degradation
PWY-5178	toluene degradation IV (aerobic) (via catechol)
PWY-5180	toluene degradation I (aerobic) (via o-cresol)
PWY-5181	toluene degradation III (aerobic) (via p-cresol)
PWY-5182	toluene degradation II (aerobic) (via 4-methylcatechol)
PWY-5183	superpathway of aerobic toluene degradation
PWY-5188	tetrapyrrole biosynthesis I (from glutamate)
PWY-5189	tetrapyrrole biosynthesis II (from glycine)
PWY-5198	factor 420 biosynthesis
PWY-5265	peptidoglycan biosynthesis II (staphylococci)
PWY-5304	superpathway of sulfur oxidation (Acidianus ambivalens)
PWY-5345	superpathway of L-methionine biosynthesis (by sulfhydrylation)
PWY-5347	superpathway of L-methionine biosynthesis (transsulfuration)
PWY-5384	sucrose degradation IV (sucrose phosphorylase)
PWY-5392	reductive TCA cycle II
PWY-5415	catechol degradation I (meta-cleavage pathway)
PWY-5417	catechol degradation III (ortho-cleavage pathway)
PWY-5419	catechol degradation to 2-oxopent-4-enoate II
PWY-5420	catechol degradation II (meta-cleavage pathway)
PWY-5427	naphthalene degradation (aerobic)
PWY-5430	meta cleavage pathway of aromatic compounds
PWY-5431	aromatic compounds degradation via &beta;-ketoadipate
PWY-5484	glycolysis II (from fructose 6-phosphate)
PWY-5505	L-glutamate and L-glutamine biosynthesis
PWY-5507	adenosylcobalamin biosynthesis I (early cobalt insertion)
PWY-5509	adenosylcobalamin biosynthesis from cobyrinate a,c-diamide I
PWY-5529	superpathway of bacteriochlorophyll a biosynthesis
PWY-5531	chlorophyllide a biosynthesis II (anaerobic)
PWY-5532	adenosine nucleotides degradation IV
PWY-5647	2-nitrobenzoate degradation I
PWY-5651	L-tryptophan degradation to 2-amino-3-carboxymuconate semialdehyde
PWY-5654	2-amino-3-carboxymuconate semialdehyde degradation to 2-oxopentenoate
PWY-5655	L-tryptophan degradation IX
PWY-5656	mannosylglycerate biosynthesis I
PWY-5659	GDP-mannose biosynthesis
PWY-5667	CDP-diacylglycerol biosynthesis I
PWY-5676	acetyl-CoA fermentation to butanoate II
PWY-5677	succinate fermentation to butanoate
PWY-5686	UMP biosynthesis
PWY-5695	urate biosynthesis/inosine 5'-phosphate degradation
PWY-5705	allantoin degradation to glyoxylate III
PWY-5741	ethylmalonyl-CoA pathway
PWY-5743	3-hydroxypropanoate cycle
PWY-5744	glyoxylate assimilation
PWY-5747	2-methylcitrate cycle II
PWY-5837	1,4-dihydroxy-2-naphthoate biosynthesis I
PWY-5838	superpathway of menaquinol-8 biosynthesis I
PWY-5840	superpathway of menaquinol-7 biosynthesis
PWY-5845	superpathway of menaquinol-9 biosynthesis
PWY-5850	superpathway of menaquinol-6 biosynthesis I
PWY-5855	ubiquinol-7 biosynthesis (prokaryotic)
PWY-5856	ubiquinol-9 biosynthesis (prokaryotic)
PWY-5857	ubiquinol-10 biosynthesis (prokaryotic)
PWY-5860	superpathway of demethylmenaquinol-6 biosynthesis I
PWY-5861	superpathway of demethylmenaquinol-8 biosynthesis
PWY-5862	superpathway of demethylmenaquinol-9 biosynthesis
PWY-5863	superpathway of phylloquinol biosynthesis
PWY-5896	superpathway of menaquinol-10 biosynthesis
PWY-5897	superpathway of menaquinol-11 biosynthesis
PWY-5898	superpathway of menaquinol-12 biosynthesis
PWY-5899	superpathway of menaquinol-13 biosynthesis
PWY-5910	superpathway of geranylgeranyldiphosphate biosynthesis I (via mevalonate)
PWY-5913	TCA cycle VI (obligate autotrophs)
PWY-5918	superpathay of heme biosynthesis from glutamate
PWY-5920	superpathway of heme biosynthesis from glycine
PWY-5941	glycogen degradation II (eukaryotic)
PWY-5971	palmitate biosynthesis II (bacteria and plants)
PWY-5973	cis-vaccenate biosynthesis
PWY-5989	stearate biosynthesis II (bacteria and plants)
PWY-6071	superpathway of phenylethylamine degradation
PWY-6107	chlorosalicylate degradation
PWY-6121	5-aminoimidazole ribonucleotide biosynthesis I
PWY-6122	5-aminoimidazole ribonucleotide biosynthesis II
PWY-6123	inosine-5'-phosphate biosynthesis I
PWY-6125	superpathway of guanosine nucleotides de novo biosynthesis II
PWY-6126	superpathway of adenosine nucleotides de novo biosynthesis II
PWY-6143	CMP-pseudaminate biosynthesis
PWY-6147	6-hydroxymethyl-dihydropterin diphosphate biosynthesis I
PWY-6151	S-adenosyl-L-methionine cycle I
PWY-6163	chorismate biosynthesis from 3-dehydroquinate
PWY-6165	chorismate biosynthesis II (archaea)
PWY-6167	flavin biosynthesis II (archaea)
PWY-6174	mevalonate pathway II (archaea)
PWY-6182	superpathway of salicylate degradation
PWY-6185	4-methylcatechol degradation (ortho cleavage)
PWY-621	sucrose degradation III (sucrose invertase)
PWY-6210	2-aminophenol degradation
PWY-622	starch biosynthesis
PWY-6263	superpathway of menaquinol-8 biosynthesis II
PWY-6269	adenosylcobalamin salvage from cobinamide II
PWY-6277	superpathway of 5-aminoimidazole ribonucleotide biosynthesis
PWY-6282	palmitoleate biosynthesis I (from (5Z)-dodec-5-enoate)
PWY-6317	galactose degradation I (Leloir pathway)
PWY-6338	superpathway of vanillin and vanillate degradation
PWY-6339	syringate degradation
PWY-6349	CDP-archaeol biosynthesis
PWY-6350	archaetidylinositol biosynthesis
PWY-6353	purine nucleotides degradation II (aerobic)
PWY-6383	mono-trans, poly-cis decaprenyl phosphate biosynthesis
PWY-6385	peptidoglycan biosynthesis III (mycobacteria)
PWY-6386	UDP-N-acetylmuramoyl-pentapeptide biosynthesis II (lysine-containing)
PWY-6387	UDP-N-acetylmuramoyl-pentapeptide biosynthesis I (meso-diaminopimelate containing)
PWY-6396	superpathway of 2,3-butanediol biosynthesis
PWY-6397	mycolyl-arabinogalactan-peptidoglycan complex biosynthesis
PWY-6404	superpathway of mycolyl-arabinogalactan-peptidoglycan complex biosynthesis
PWY-6467	Kdo transfer to lipid IVA III (Chlamydia)
PWY-6470	peptidoglycan biosynthesis V (&beta;-lactam resistance)
PWY-6471	peptidoglycan biosynthesis IV (Enterococcus faecium)
PWY-6478	GDP-D-glycero-&alpha;-D-manno-heptose biosynthesis
PWY-6505	L-tryptophan degradation XII (Geobacillus)
PWY-6507	4-deoxy-L-threo-hex-4-enopyranuronate degradation
PWY-6519	8-amino-7-oxononanoate biosynthesis I
PWY-6545	pyrimidine deoxyribonucleotides de novo biosynthesis III
PWY-6562	norspermidine biosynthesis
PWY-6565	superpathway of polyamine biosynthesis III
PWY-6572	chondroitin sulfate degradation I (bacterial)
PWY-6581	spirilloxanthin and 2,2'-diketo-spirilloxanthin biosynthesis
PWY-6588	pyruvate fermentation to acetone
PWY-6590	superpathway of Clostridium acetobutylicum acidogenic fermentation
PWY-6608	guanosine nucleotides degradation III
PWY-6609	adenine and adenosine salvage III
PWY-6612	superpathway of tetrahydrofolate biosynthesis
PWY-6628	superpathway of L-phenylalanine biosynthesis
PWY-6629	superpathway of L-tryptophan biosynthesis
PWY-6630	superpathway of L-tyrosine biosynthesis
PWY-6641	superpathway of sulfolactate degradation
PWY-6654	phosphopantothenate biosynthesis III
PWY-6690	cinnamate and 3-hydroxycinnamate degradation to 2-oxopent-4-enoate
PWY-6700	queuosine biosynthesis
PWY-6703	preQ0 biosynthesis
PWY-6708	ubiquinol-8 biosynthesis (prokaryotic)
PWY-6713	L-rhamnose degradation II
PWY-6728	methylaspartate cycle
PWY-6731	starch degradation III
PWY-6737	starch degradation V
PWY-6749	CMP-legionaminate biosynthesis I
PWY-6876	isopropanol biosynthesis
PWY-6891	thiazole biosynthesis II (Bacillus)
PWY-6892	thiazole biosynthesis I (E. coli)
PWY-6895	superpathway of thiamin diphosphate biosynthesis II
PWY-6897	thiamin salvage II
PWY-6901	superpathway of glucose and xylose degradation
PWY-6906	chitin derivatives degradation
PWY-6944	androstenedione degradation
PWY-6948	sitosterol degradation to androstenedione
PWY-6956	naphthalene degradation to acetyl-CoA
PWY-6957	mandelate degradation to acetyl-CoA
PWY-6969	TCA cycle V (2-oxoglutarate:ferredoxin oxidoreductase)
PWY-7003	glycerol degradation to butanol
PWY-7007	methyl ketone biosynthesis
PWY-7013	L-1,2-propanediol degradation
PWY-7024	superpathway of the 3-hydroxypropanoate cycle
PWY-7046	4-coumarate degradation (anaerobic)
PWY-7084	nitrifier denitrification
PWY-7090	UDP-2,3-diacetamido-2,3-dideoxy-&alpha;-D-mannuronate biosynthesis
PWY-7094	fatty acid salvage
PWY-7097	vanillin and vanillate degradation I
PWY-7098	vanillin and vanillate degradation II
PWY-7111	pyruvate fermentation to isobutanol (engineered)
PWY-7159	chlorophyllide a biosynthesis III (aerobic, light independent)
PWY-7184	pyrimidine deoxyribonucleotides de novo biosynthesis I
PWY-7187	pyrimidine deoxyribonucleotides de novo biosynthesis II
PWY-7196	superpathway of pyrimidine ribonucleosides salvage
PWY-7197	pyrimidine deoxyribonucleotide phosphorylation
PWY-7198	pyrimidine deoxyribonucleotides de novo biosynthesis IV
PWY-7199	pyrimidine deoxyribonucleosides salvage
PWY-7200	superpathway of pyrimidine deoxyribonucleoside salvage
PWY-7208	superpathway of pyrimidine nucleobases salvage
PWY-7209	superpathway of pyrimidine ribonucleosides degradation
PWY-7210	pyrimidine deoxyribonucleotides biosynthesis from CTP
PWY-7211	superpathway of pyrimidine deoxyribonucleotides de novo biosynthesis
PWY-7219	adenosine ribonucleotides de novo biosynthesis
PWY-722	nicotinate degradation I
PWY-7220	adenosine deoxyribonucleotides de novo biosynthesis II
PWY-7221	guanosine ribonucleotides de novo biosynthesis
PWY-7222	guanosine deoxyribonucleotides de novo biosynthesis II
PWY-7228	superpathway of guanosine nucleotides de novo biosynthesis I
PWY-7229	superpathway of adenosine nucleotides de novo biosynthesis I
PWY-7234	inosine-5'-phosphate biosynthesis III
PWY-7237	myo-, chiro- and scillo-inositol degradation
PWY-7242	D-fructuronate degradation
PWY-7254	TCA cycle VII (acetate-producers)
PWY-7255	ergothioneine biosynthesis I (bacteria)
PWY-7274	D-cycloserine biosynthesis
PWY-7286	7-(3-amino-3-carboxypropyl)-wyosine biosynthesis
PWY-7295	L-arabinose degradation IV
PWY-7315	dTDP-N-acetylthomosamine biosynthesis
PWY-7323	superpathway of GDP-mannose-derived O-antigen building blocks biosynthesis
PWY-7328	superpathway of UDP-glucose-derived O-antigen building blocks biosynthesis
PWY-7332	superpathway of UDP-N-acetylglucosamine-derived O-antigen building blocks biosynthesis
PWY-7347	sucrose biosynthesis III
PWY-7371	1,4-dihydroxy-6-naphthoate biosynthesis II
PWY-7373	superpathway of demethylmenaquinol-6 biosynthesis II
PWY-7374	1,4-dihydroxy-6-naphthoate biosynthesis I
PWY-7376	cob(II)yrinate a,c-diamide biosynthesis II (late cobalt incorporation)
PWY-7377	cob(II)yrinate a,c-diamide biosynthesis I (early cobalt insertion)
PWY-7391	isoprene biosynthesis II (engineered)
PWY-7392	taxadiene biosynthesis (engineered)
PWY-7398	coumarins biosynthesis (engineered)
PWY-7400	L-arginine biosynthesis IV (archaebacteria)
PWY-7431	aromatic biogenic amine degradation (bacteria)
PWY-7446	sulfoglycolysis
PWY-7456	mannan degradation
PWY-7527	L-methionine salvage cycle III
PWY-7539	6-hydroxymethyl-dihydropterin diphosphate biosynthesis III (Chlamydia)
PWY-7560	methylerythritol phosphate pathway II
PWY-7616	methanol oxidation to carbon dioxide
PWY-7644	heparin degradation
PWY-7663	gondoate biosynthesis (anaerobic)
PWY-7664	oleate biosynthesis IV (anaerobic)
PWY-841	superpathway of purine nucleotides de novo biosynthesis I
PWY-922	mevalonate pathway I
PWY0-1061	superpathway of L-alanine biosynthesis
PWY0-1241	ADP-L-glycero-&beta;-D-manno-heptose biosynthesis
PWY0-1261	anhydromuropeptides recycling
PWY0-1277	3-phenylpropanoate and 3-(3-hydroxyphenyl)propanoate degradation
PWY0-1296	purine ribonucleosides degradation
PWY0-1297	superpathway of purine deoxyribonucleosides degradation
PWY0-1298	superpathway of pyrimidine deoxyribonucleosides degradation
PWY0-1319	CDP-diacylglycerol biosynthesis II
PWY0-1338	polymyxin resistance
PWY0-1415	superpathway of heme biosynthesis from uroporphyrinogen-III
PWY0-1479	tRNA processing
PWY0-1533	methylphosphonate degradation I
PWY0-1586	peptidoglycan maturation (meso-diaminopimelate containing)
PWY0-162	superpathway of pyrimidine ribonucleotides de novo biosynthesis
PWY0-166	superpathway of pyrimidine deoxyribonucleotides de novo biosynthesis (E. coli)
PWY0-321	phenylacetate degradation I (aerobic)
PWY0-41	allantoin degradation IV (anaerobic)
PWY0-42	2-methylcitrate cycle I
PWY0-781	aspartate superpathway
PWY0-845	superpathway of pyridoxal 5'-phosphate biosynthesis and salvage
PWY0-862	(5Z)-dodec-5-enoate biosynthesis
PWY1G-0	mycothiol biosynthesis
PWY490-3	nitrate reduction VI (assimilatory)
PWY4FS-7	phosphatidylglycerol biosynthesis I (plastidic)
PWY4FS-8	phosphatidylglycerol biosynthesis II (non-plastidic)
PWYG-321	mycolate biosynthesis
PYRIDNUCSAL-PWY	NAD salvage pathway I
PYRIDNUCSYN-PWY	NAD biosynthesis I (from aspartate)
PYRIDOXSYN-PWY	pyridoxal 5'-phosphate biosynthesis I
REDCITCYC	TCA cycle VIII (helicobacter)
RHAMCAT-PWY	L-rhamnose degradation I
RIBOSYN2-PWY	flavin biosynthesis I (bacteria and plants)
RUMP-PWY	formaldehyde oxidation I
SALVADEHYPOX-PWY	adenosine nucleotides degradation II
SER-GLYSYN-PWY	superpathway of L-serine and glycine biosynthesis I
SO4ASSIM-PWY	sulfate reduction I (assimilatory)
SUCSYN-PWY	sucrose biosynthesis I (from photosynthesis)
SULFATE-CYS-PWY	superpathway of sulfate assimilation and cysteine biosynthesis
TCA	TCA cycle I (prokaryotic)
TCA-GLYOX-BYPASS	superpathway of glyoxylate bypass and TCA
TEICHOICACID-PWY	teichoic acid (poly-glycerol) biosynthesis
THISYN-PWY	superpathway of thiamin diphosphate biosynthesis I
THREOCAT-PWY	superpathway of L-threonine metabolism
THRESYN-PWY	superpathway of L-threonine biosynthesis
TRNA-CHARGING-PWY	tRNA charging
TRPSYN-PWY	L-tryptophan biosynthesis
TYRFUMCAT-PWY	L-tyrosine degradation I
UBISYN-PWY	superpathway of ubiquinol-8 biosynthesis (prokaryotic)
UDPNAGSYN-PWY	UDP-N-acetyl-D-glucosamine biosynthesis I
VALDEG-PWY	L-valine degradation I
VALSYN-PWY	L-valine biosynthesis
